# Chromatin accessibility profiling in tissue sections by spatial ATAC

**DOI:** 10.1101/2022.07.27.500203

**Authors:** Enric Llorens-Bobadilla, Margherita Zamboni, Maja Marklund, Nayanika Bhalla, Xinsong Chen, Johan Hartman, Jonas Frisén, Patrik L Ståhl

## Abstract

Current methods for epigenomic profiling are limited in the ability to obtain genome wide information with spatial resolution. Here we introduce spatial ATAC, a method that integrates transposase-accessible chromatin profiling in tissue sections with barcoded solid-phase capture to perform spatially resolved epigenomics. We show that spatial ATAC enables the discovery of the regulatory programs underlying spatial gene expression during mouse organogenesis, lineage differentiation and in human pathological samples.
