## Supplemental Table 1 for "Chromatin accessibility profiling in tissue sections by spatial ATAC"

### Sheet: Sheet1
Oligo name	5'-3' sequence
Tn5_MERev	/phos/CTGTCTCTTATACACATCT
Tn5_ME_A	TCGTCGGCAGCGTCAGATGTGTATAAGAGACAG
Tn5_ME_B	GTCTCGTGGGCTCGGAGATGTGTATAAGAGACAG
Splint_oligo	/5Phos/GACGCTGCCGACGACGTAGCG
Partial_R1	CTACACGACGCTCTTCCGATCT
Ad2_short	GTCTCGTGGGCTCGGAGATGT
InPE1.0	AATGATACGGCGACCACCGAGATCTACACTCTTTCCCTACACGACGCTCTTCCGATCT
Ad2.X	CAAGCAGAAGACGGCATACGAGAT(i7)GTCTCGTGGGCTCGGAGATGT	Buenrostro et al. 2013
Surface_oligo	CTACACGACGCTCTTCCGATCTN28CGCTACG
Custom_R1	TCGTCGGCAGCGTCAGATGTGTATAAGAGACAG
Custom_i5	GACGCTGCCGACGACGTAGCG
