## Supplemental Table 3 for "Chromatin accessibility profiling in tissue sections by spatial ATAC"

### Sheet: Sheet1
Patient age at diagnosis	ER (estrogen receptor pos %)	PR (progesterone receptor pos %)	Ki67 (%)	Her2 IHC score	Tumor subtype	NHG grade	tumor size (mm)	Histological subtype	lymph node metastasis
88	0	0	40	3+	HER2-positive (non-luminal)	3	30	invasive ductal carcinoma	yes
